# Somatic structural variation targets neurodevelopmental genes and identifies *SHANK2* as a tumor suppressor in neuroblastoma

**DOI:** 10.1101/572248

**Authors:** Gonzalo Lopez, Karina L. Conkrite, Miriam Doepner, Komal S. Rathi, Apexa Modi, Zalman Vaksman, Lance M. Farra, Eric Hyson, Moataz Noureddine, Jun S. Wei, Malcolm A. Smith, Shahab Asgharzadeh, Robert C. Seeger, Javed Khan, Jaime Guidry Auvil, Daniela S. Gerhard, John M. Maris, Sharon J. Diskin

## Abstract

Neuroblastoma is a malignancy of the developing sympathetic nervous system that accounts for 12% of childhood cancer deaths. Like many childhood cancers, neuroblastoma exhibits a relative paucity of somatic single nucleotide variants (SNVs) and small insertions and deletions (indels) compared to adult cancers. Here, we assessed the contribution of somatic structural variation (SV) in neuroblastoma using a combination of whole genome sequencing (WGS; n=135) and single nucleotide polymorphism (SNP) genotyping (n=914) of matched tumor-normal pairs. Our study design allowed for orthogonal validation and replication across platforms. SV frequency, type, and localization varied significantly among high-risk tumors. *MYCN* non-amplified high-risk tumors harbored an increased SV burden overall, including a substantial excess of tandem-duplication events across the genome. Genes disrupted by SV breakpoints were enriched in neuronal lineages and autism spectrum disorder (ASD). The postsynaptic adapter protein-coding gene *SHANK2*, located on chromosome 11q13, was disrupted by SVs in 14% of *MYCN* non-amplified high-risk tumors based on WGS and 10% in the SNP array cohort. Expression of *SHANK2* was low across human-derived neuroblastoma cell lines and high-risk neuroblastoma tumors. Forced expression of *SHANK2* in neuroblastoma cell models resulted in significant growth inhibition (P=2.62×10^-2^ to 3.4×10^-5^) and accelerated neuronal differentiation following treatment with all-trans retinoic acid (P=3.08×10^-13^ to 2.38×10^-30^). These data further define the complex landscape of structural variation in neuroblastoma and suggest that events leading to deregulation of neurodevelopmental processes, such as inactivation of *SHANK2*, are key mediators of tumorigenesis in this childhood cancer.
