## Supplementary Table 2 for "Somatic structural variation targets neurodevelopmental genes and identifies *SHANK2* as a tumor suppressor in neuroblastoma"

### Sheet: Clinical covarates
Sample ID	GROUP	INSS-stage	MYCN-status	COG-risk	Age at Diagnosis	Vital status	HuEx	RNA-seq	SNP	WGS
PASJZC	HR-NA	4S	unknown	high	74	0	no	yes	no	yes
PACXHH	HR-NA	unk	non-amp	high	NA	NA	no	no	yes	no
PAUSPJ	HR-NA	4	non-amp	high	1382	0	no	no	yes	no
PAUSJB	HR-NA	4	non-amp	high	548	0	no	no	yes	no
PAURZH	HR-NA	4	non-amp	high	1514	1	no	no	yes	no
PAURPL	HR-NA	4	non-amp	high	3455	1	no	no	yes	no
PAURGD	HR-NA	4	non-amp	high	1508	0	no	no	yes	no
PAUPRN	HR-NA	4	non-amp	high	941	1	no	no	yes	no
PAUPGV	HR-NA	4	non-amp	high	1275	1	no	no	yes	no
PAUPDY	HR-NA	4	non-amp	high	1629	0	no	no	yes	no
PAUNWR	HR-NA	4	non-amp	high	958	0	no	no	yes	no
PAULNF	HR-NA	4	non-amp	high	1060	1	no	no	yes	no
PAULMT	HR-NA	4	non-amp	high	1279	0	no	no	yes	no
PAUHYY	HR-NA	4	non-amp	high	2232	1	no	no	yes	no
PAUHFW	HR-NA	4	non-amp	high	788	0	no	no	yes	no
PAUFUS	HR-NA	4	non-amp	high	863	1	no	no	yes	no
PAUFKX	HR-NA	4	non-amp	high	1987	0	no	no	yes	no
PAUFFP	HR-NA	4	non-amp	high	758	1	no	no	yes	no
PAUEZU	HR-NA	4	non-amp	high	957	0	no	no	yes	no
PAUELT	HR-NA	4	non-amp	high	1632	1	no	no	yes	no
PAUDMU	HR-NA	4	non-amp	high	983	0	no	no	yes	no
PAUDIK	HR-NA	4	non-amp	high	899	0	no	no	yes	no
PAUDFR	HR-NA	4	non-amp	high	1119	0	no	no	yes	no
PAUDDS	HR-NA	4	non-amp	high	3130	0	no	no	yes	no
PAUCRL	HR-NA	4	non-amp	high	1009	0	no	no	yes	no
PAUCGP	HR-NA	4	non-amp	high	700	0	no	no	yes	no
PAUBWP	HR-NA	4	non-amp	high	925	1	no	no	yes	no
PAUBVN	HR-NA	4	non-amp	high	1064	1	no	no	yes	no
PAUBHV	HR-NA	4	non-amp	high	7612	1	no	no	yes	no
PAUBFU	HR-NA	4	non-amp	high	1519	0	no	no	yes	no
PAUBEC	HR-NA	4	non-amp	high	4390	0	no	no	yes	no
PAUBDC	HR-NA	4	non-amp	high	818	0	no	no	yes	no
PAUAZA	HR-NA	4	non-amp	high	698	0	no	no	yes	no
PAUATG	HR-NA	4	non-amp	high	3641	1	no	no	yes	no
PAUAKT	HR-NA	4	non-amp	high	1163	0	no	no	yes	no
PAUAIN	HR-NA	4	non-amp	high	686	0	no	no	yes	no
PATZRU	HR-NA	4	non-amp	high	832	0	no	no	yes	no
PATZBH	HR-NA	4	non-amp	high	4626	1	no	no	yes	no
PATYWX	HR-NA	4	non-amp	high	1460	1	no	no	yes	no
PATYPH	HR-NA	4	non-amp	high	2700	0	no	no	yes	no
PATYMS	HR-NA	4	non-amp	high	1595	0	no	no	yes	no
PATYMK	HR-NA	4	non-amp	high	1760	0	no	no	yes	no
PATYEJ	HR-NA	4	non-amp	high	1176	1	no	no	yes	no
PATYDC	HR-NA	4	non-amp	high	1918	1	no	no	yes	no
PATYBZ	HR-NA	4	non-amp	high	1341	0	no	no	yes	no
PATXXI	HR-NA	4	non-amp	high	3728	1	no	no	yes	no
PATXXF	HR-NA	4	non-amp	high	787	0	no	no	yes	no
PATXUG	HR-NA	4	non-amp	high	1303	0	no	no	yes	no
PATXHW	HR-NA	4	non-amp	high	926	0	no	no	yes	no
PATXHT	HR-NA	4	non-amp	high	1181	0	no	no	yes	no
PATXHC	HR-NA	4	non-amp	high	1599	1	no	no	yes	no
PATWGC	HR-NA	4	non-amp	high	958	0	no	no	yes	no
PATWDW	HR-NA	4	non-amp	high	1233	1	no	no	yes	no
PATVWA	HR-NA	4	non-amp	high	1532	1	no	no	yes	no
PATVTL	HR-NA	4	non-amp	high	930	1	no	no	yes	no
PATVSU	HR-NA	4	non-amp	high	1266	1	no	no	yes	no
PATVNW	HR-NA	4	non-amp	high	467	0	no	no	yes	no
PATVHB	HR-NA	4	non-amp	high	1410	1	no	no	yes	no
PATVDI	HR-NA	4	non-amp	high	3002	1	no	no	yes	no
PATUWG	HR-NA	4	non-amp	high	1447	1	no	no	yes	no
PATUVB	HR-NA	4	non-amp	high	455	1	no	no	yes	no
PATUEH	HR-NA	4	non-amp	high	907	0	no	no	yes	no
PATTPW	HR-NA	4	non-amp	high	2789	0	no	no	yes	no
PATTNA	HR-NA	4	non-amp	high	1411	0	no	no	yes	no
PATTHA	HR-NA	4	non-amp	high	1512	1	no	no	yes	no
PATTDY	HR-NA	4	non-amp	high	579	0	no	no	yes	no
PATSXC	HR-NA	4	non-amp	high	110	0	no	no	yes	no
PATSKE	HR-NA	4	non-amp	high	4284	0	no	no	yes	no
PATRJG	HR-NA	4	non-amp	high	1103	1	no	no	yes	no
PATRHD	HR-NA	4	non-amp	high	2533	0	no	no	yes	no
PATPXJ	HR-NA	4	non-amp	high	1124	0	no	no	yes	no
PATPPU	HR-NA	4	non-amp	high	1048	1	no	no	yes	no
PATPPK	HR-NA	4	non-amp	high	577	1	no	no	yes	no
PATPFG	HR-NA	4	non-amp	high	1684	0	no	no	yes	no
PATPET	HR-NA	4	non-amp	high	1519	0	no	no	yes	no
PATNRI	HR-NA	4	non-amp	high	2387	1	no	no	yes	no
PATNKP	HR-NA	4	non-amp	high	3446	1	no	no	no	yes
PATNGD	HR-NA	4	non-amp	high	1065	0	no	no	yes	no
PATNEA	HR-NA	4	non-amp	high	1233	1	no	no	yes	no
PATNCI	HR-NA	4	non-amp	high	2030	1	no	no	yes	no
PATMXC	HR-NA	4	non-amp	high	1583	1	no	no	yes	no
PATMRZ	HR-NA	4	non-amp	high	1022	0	no	no	yes	no
PATMPC	HR-NA	4	non-amp	high	1318	1	no	no	yes	no
PATLKI	HR-NA	4	non-amp	high	1153	0	no	no	yes	no
PATLCM	HR-NA	4	non-amp	high	2044	0	no	no	yes	no
PATKSX	HR-NA	4	non-amp	high	3443	1	no	no	yes	no
PATKIR	HR-NA	4	non-amp	high	1359	0	no	no	yes	no
PATKHS	HR-NA	4	non-amp	high	439	0	no	no	yes	no
PATJIN	HR-NA	4	non-amp	high	1247	0	no	no	yes	no
PATIWH	HR-NA	4	non-amp	high	516	0	no	no	yes	no
PATINJ	HR-NA	4	non-amp	high	1037	1	no	yes	yes	no
PATIIJ	HR-NA	4	non-amp	high	4962	1	no	no	yes	no
PATHYD	HR-NA	4	non-amp	high	1029	0	no	no	yes	no
PATHVK	HR-NA	4	non-amp	high	2109	0	no	yes	no	yes
PATGLU	HR-NA	4	non-amp	high	1037	1	no	yes	no	yes
PATFTN	HR-NA	4	non-amp	high	464	0	no	no	yes	no
PATFES	HR-NA	4	non-amp	high	639	1	no	no	yes	no
PATFCY	HR-NA	4	non-amp	high	1040	1	no	yes	no	yes
PATEUC	HR-NA	4	non-amp	high	1587	1	no	no	yes	no
PATEPF	HR-NA	4	non-amp	high	1434	1	no	yes	no	yes
PATEKG	HR-NA	4	non-amp	high	1275	0	no	yes	yes	no
PATDXC	HR-NA	4	non-amp	high	1659	1	no	yes	no	yes
PATCFL	HR-NA	4	non-amp	high	1041	0	no	yes	no	yes
PATCEM	HR-NA	4	non-amp	high	1256	0	no	no	yes	no
PATBMM	HR-NA	4	non-amp	high	1112	0	no	yes	no	yes
PASZVK	HR-NA	4	non-amp	high	3141	1	no	no	yes	no
PASZGB	HR-NA	4	non-amp	high	457	1	no	no	yes	no
PASYPX	HR-NA	4	non-amp	high	1514	0	no	yes	no	yes
PASYLD	HR-NA	4	non-amp	high	2015	1	no	no	no	yes
PASXRJ	HR-NA	4	non-amp	high	583	0	no	yes	yes	no
PASXHE	HR-NA	4	non-amp	high	1438	0	no	yes	no	yes
PASXGP	HR-NA	4	non-amp	high	834	0	no	yes	yes	no
PASWVY	HR-NA	4	non-amp	high	2477	0	no	yes	no	yes
PASWIJ	HR-NA	4	non-amp	high	2537	0	no	yes	no	yes
PASVUB	HR-NA	4	non-amp	high	914	1	no	no	yes	no
PASVCK	HR-NA	4	non-amp	high	1226	1	no	no	yes	no
PASUYG	HR-NA	4	non-amp	high	1418	1	no	yes	no	yes
PASUCB	HR-NA	4	non-amp	high	1008	0	no	yes	no	yes
PASTKC	HR-NA	4	non-amp	high	3035	0	no	yes	no	yes
PASTCN	HR-NA	4	non-amp	high	1900	1	no	yes	no	yes
PASSRS	HR-NA	4	non-amp	high	2492	1	no	yes	no	yes
PASRII	HR-NA	4	non-amp	high	838	1	no	no	yes	no
PASRFS	HR-NA	4	non-amp	high	1328	1	no	yes	no	yes
PASPXU	HR-NA	4	non-amp	high	5253	1	no	no	yes	no
PASPER	HR-NA	4	non-amp	high	753	0	no	yes	no	yes
PASNEF	HR-NA	4	non-amp	high	696	0	no	yes	no	yes
PASMNT	HR-NA	4	non-amp	high	4802	1	no	yes	yes	no
PASMJG	HR-NA	4	non-amp	high	1765	1	no	yes	yes	no
PASLRM	HR-NA	4	non-amp	high	590	0	no	no	yes	no
PASLGS	HR-NA	4	non-amp	high	1218	1	yes	no	yes	yes
PASKJX	HR-NA	4	non-amp	high	7446	1	yes	no	yes	yes
PASGUT	HR-NA	4	non-amp	high	1259	0	no	yes	no	yes
PASGRL	HR-NA	4	non-amp	high	657	0	no	no	yes	no
PASGPY	HR-NA	4	non-amp	high	1972	1	yes	no	yes	no
PASGKP	HR-NA	4	non-amp	high	3095	1	no	no	yes	no
PASGEE	HR-NA	4	non-amp	high	1824	0	no	no	yes	no
PASGAP	HR-NA	4	non-amp	high	1330	1	no	yes	no	yes
PASFRV	HR-NA	4	non-amp	high	1057	1	yes	no	yes	no
PASFGG	HR-NA	4	non-amp	high	1037	1	no	yes	no	yes
PASESX	HR-NA	4	non-amp	high	448	0	no	no	yes	no
PASEGA	HR-NA	4	non-amp	high	1091	1	no	yes	no	yes
PASDZJ	HR-NA	4	non-amp	high	902	1	yes	no	yes	no
PASCUF	HR-NA	4	non-amp	high	1622	1	yes	no	yes	yes
PASCKI	HR-NA	4	non-amp	high	911	0	yes	no	yes	yes
PASBEN	HR-NA	4	non-amp	high	1543	1	yes	no	yes	yes
PASAZZ	HR-NA	4	non-amp	high	1914	0	no	no	yes	no
PASAZJ	HR-NA	4	non-amp	high	1764	0	yes	no	yes	yes
PASATK	HR-NA	4	non-amp	high	893	1	yes	no	yes	yes
PARZIP	HR-NA	4	non-amp	high	2273	0	no	yes	no	yes
PARYNK	HR-NA	4	non-amp	high	2279	0	no	yes	no	yes
PARXZR	HR-NA	4	non-amp	high	1126	1	no	no	yes	no
PARXXC	HR-NA	4	non-amp	high	1725	1	no	no	yes	no
PARXLM	HR-NA	4	non-amp	high	658	1	yes	no	yes	yes
PARVWL	HR-NA	4	non-amp	high	1267	1	no	no	yes	no
PARVME	HR-NA	4	non-amp	high	1495	0	yes	no	yes	yes
PARVLK	HR-NA	4	non-amp	high	6021	1	no	yes	yes	no
PARUXY	HR-NA	4	non-amp	high	1767	1	yes	no	yes	yes
PARURB	HR-NA	4	non-amp	high	2178	1	no	no	yes	no
PARUCL	HR-NA	4	non-amp	high	1971	0	no	no	yes	no
PARSVF	HR-NA	4	non-amp	high	963	1	no	no	yes	no
PARSEA	HR-NA	4	non-amp	high	1779	0	yes	no	yes	yes
PARSBI	HR-NA	4	non-amp	high	2390	1	no	yes	yes	no
PARNCW	HR-NA	4	non-amp	high	1639	1	yes	no	yes	yes
PARMTT	HR-NA	4	non-amp	high	945	1	yes	no	yes	yes
PARMFA	HR-NA	4	non-amp	high	1205	0	yes	no	yes	yes
PARKGJ	HR-NA	4	non-amp	high	1616	1	no	yes	no	yes
PARJAR	HR-NA	4	non-amp	high	1459	1	yes	no	yes	no
PARIKT	HR-NA	4	non-amp	high	1031	1	yes	no	yes	no
PARHYL	HR-NA	4	non-amp	high	1394	0	yes	no	yes	yes
PARGUX	HR-NA	4	non-amp	high	1704	0	yes	no	yes	yes
PARGKK	HR-NA	4	non-amp	high	2241	1	no	yes	yes	no
PARGDJ	HR-NA	4	non-amp	high	1112	1	yes	no	yes	yes
PARFWB	HR-NA	4	non-amp	high	1555	1	no	yes	no	yes
PARFBW	HR-NA	4	non-amp	high	759	0	yes	no	yes	no
PAREGK	HR-NA	4	non-amp	high	568	0	yes	no	yes	yes
PARDVT	HR-NA	4	non-amp	high	1338	0	no	no	yes	no
PARDUJ	HR-NA	4	non-amp	high	1052	0	yes	no	yes	yes
PARDIW	HR-NA	4	non-amp	high	2048	0	no	yes	no	yes
PARDCK	HR-NA	4	non-amp	high	2060	0	no	yes	no	yes
PARBLH	HR-NA	4	non-amp	high	1360	0	no	no	no	yes
PARBGP	HR-NA	4	non-amp	high	3625	1	no	yes	no	yes
PARASL	HR-NA	4	non-amp	high	1606	1	no	no	yes	no
PARAMT	HR-NA	4	non-amp	high	885	1	no	yes	no	yes
PARAHE	HR-NA	4	non-amp	high	1326	1	yes	no	yes	yes
PARACS	HR-NA	4	non-amp	high	1180	0	no	yes	no	yes
PARACM	HR-NA	4	non-amp	high	1442	0	yes	yes	yes	yes
PARABN	HR-NA	4	non-amp	high	974	1	yes	no	yes	yes
PAPZYP	HR-NA	4	non-amp	high	1010	0	yes	yes	yes	yes
PAPZWS	HR-NA	4	non-amp	high	557	1	no	no	yes	no
PAPZFW	HR-NA	4	non-amp	high	1342	0	no	no	yes	no
PAPWUC	HR-NA	4	non-amp	high	983	0	yes	no	yes	yes
PAPVXS	HR-NA	4	non-amp	high	1366	1	no	yes	no	yes
PAPVRN	HR-NA	4	non-amp	high	2300	0	no	yes	no	yes
PAPVFD	HR-NA	4	non-amp	high	1961	1	no	yes	no	yes
PAPUWY	HR-NA	4	non-amp	high	1955	1	no	yes	no	yes
PAPUJU	HR-NA	4	non-amp	high	954	0	no	no	yes	no
PAPUEB	HR-NA	4	non-amp	high	1595	0	yes	yes	yes	no
PAPUAR	HR-NA	4	non-amp	high	515	0	yes	yes	yes	yes
PAPTLD	HR-NA	4	non-amp	high	1244	1	yes	no	yes	yes
PAPTCR	HR-NA	4	non-amp	high	754	1	no	yes	yes	no
PAPTAN	HR-NA	4	non-amp	high	1462	0	no	yes	no	yes
PAPSSE	HR-NA	4	non-amp	high	1267	0	no	no	yes	no
PAPSKM	HR-NA	4	non-amp	high	1330	1	yes	no	yes	yes
PAPRTD	HR-NA	4	non-amp	high	1568	0	yes	no	yes	no
PAPPVR	HR-NA	4	non-amp	high	517	0	no	no	yes	no
PAPPKJ	HR-NA	4	non-amp	high	1731	1	no	no	yes	no
PAPLSD	HR-NA	4	non-amp	high	710	1	no	yes	no	no
PAPKXS	HR-NA	4	non-amp	high	2547	1	no	yes	yes	yes
PAPJLD	HR-NA	4	non-amp	high	1309	1	yes	no	yes	no
PAPHWW	HR-NA	4	non-amp	high	2202	0	no	no	yes	no
PAPHUV	HR-NA	4	non-amp	high	3876	1	no	no	yes	no
PAPHPE	HR-NA	4	non-amp	high	806	1	yes	yes	yes	no
PAPEAV	HR-NA	4	non-amp	high	696	0	no	yes	yes	yes
PAPBZI	HR-NA	4	non-amp	high	1710	1	yes	yes	yes	no
PAPBJT	HR-NA	4	non-amp	high	570	1	no	no	yes	no
PAPBGH	HR-NA	4	non-amp	high	1074	1	yes	yes	yes	no
PAPBFP	HR-NA	4	non-amp	high	1800	1	no	no	yes	no
PANZVU	HR-NA	4	non-amp	high	1713	1	no	yes	yes	no
PANZPV	HR-NA	4	non-amp	high	1757	1	yes	yes	yes	no
PANZHT	HR-NA	4	non-amp	high	1454	1	yes	no	yes	no
PANYUG	HR-NA	4	non-amp	high	614	0	no	no	yes	no
PANYHH	HR-NA	4	non-amp	high	389	0	no	no	yes	no
PANYGR	HR-NA	4	non-amp	high	993	1	yes	yes	yes	no
PANYBL	HR-NA	4	non-amp	high	1216	1	no	no	yes	no
PANXJL	HR-NA	4	non-amp	high	5734	0	no	yes	yes	no
PANXFT	HR-NA	4	non-amp	high	1706	1	no	no	yes	no
PANWRR	HR-NA	4	non-amp	high	2937	1	no	yes	yes	no
PANWAT	HR-NA	4	non-amp	high	1128	0	no	no	yes	no
PANUVK	HR-NA	4	non-amp	high	1031	1	yes	no	yes	no
PANUIF	HR-NA	4	non-amp	high	2234	0	no	yes	yes	no
PANTDT	HR-NA	4	non-amp	high	3818	NA	no	no	yes	no
PANSHY	HR-NA	4	non-amp	high	3838	NA	no	no	yes	no
PANSBN	HR-NA	4	non-amp	high	2329	1	no	yes	yes	no
PANRVJ	HR-NA	4	non-amp	high	4781	0	no	yes	yes	yes
PANRUV	HR-NA	4	non-amp	high	5238	1	no	no	yes	no
PANRRW	HR-NA	4	non-amp	high	1730	0	yes	yes	yes	no
PANRRN	HR-NA	4	non-amp	high	848	0	no	no	yes	no
PANRHJ	HR-NA	4	non-amp	high	1117	1	no	yes	yes	no
PANREB	HR-NA	4	non-amp	high	1825	NA	no	no	yes	no
PANPVI	HR-NA	4	non-amp	high	1289	1	no	no	yes	no
PANPHU	HR-NA	4	non-amp	high	3963	NA	no	no	yes	no
PANNMS	HR-NA	4	non-amp	high	1080	0	no	yes	yes	yes
PANLET	HR-NA	4	non-amp	high	1973	1	no	yes	yes	yes
PANKFE	HR-NA	4	non-amp	high	1280	0	no	yes	yes	no
PANHWX	HR-NA	4	non-amp	high	689	NA	no	no	yes	no
PANHVF	HR-NA	4	non-amp	high	2426	1	no	no	yes	no
PANHUA	HR-NA	4	non-amp	high	1430	1	yes	no	yes	no
PANGXK	HR-NA	4	non-amp	high	1266	0	no	yes	yes	no
PANGTS	HR-NA	4	non-amp	high	1639	0	yes	no	yes	no
PANEYN	HR-NA	4	non-amp	high	551	1	no	no	yes	no
PANEYM	HR-NA	4	non-amp	high	1197	NA	no	no	yes	no
PANDHZ	HR-NA	4	non-amp	high	1129	1	yes	no	yes	no
PANCFT	HR-NA	4	non-amp	high	1032	NA	no	no	yes	no
PANBSP	HR-NA	4	non-amp	high	1064	1	yes	yes	yes	no
PANBMJ	HR-NA	4	non-amp	high	993	1	yes	yes	yes	no
PANBJH	HR-NA	4	non-amp	high	1030	1	yes	yes	yes	no
PAMZYM	HR-NA	4	non-amp	high	1191	0	yes	no	yes	no
PAMZUE	HR-NA	4	non-amp	high	394	0	no	no	yes	no
PAMYVA	HR-NA	4	non-amp	high	988	0	yes	no	yes	no
PAMYCE	HR-NA	4	non-amp	high	1059	1	yes	yes	yes	no
PAMYBA	HR-NA	4	non-amp	high	4608	1	no	no	yes	no
PAMXWF	HR-NA	4	non-amp	high	932	1	yes	no	yes	no
PAMWXR	HR-NA	4	non-amp	high	5543	1	no	no	yes	no
PAMWSV	HR-NA	4	non-amp	high	1190	0	no	no	yes	no
PAMVRA	HR-NA	4	non-amp	high	1554	1	no	yes	yes	no
PAMVLG	HR-NA	4	non-amp	high	1978	1	no	no	yes	no
PAMVAG	HR-NA	4	non-amp	high	663	1	no	no	yes	no
PAMTUV	HR-NA	4	non-amp	high	4795	1	no	no	yes	no
PAMTPS	HR-NA	4	non-amp	high	4085	1	no	no	yes	no
PAMTBI	HR-NA	4	non-amp	high	1526	0	no	no	yes	no
PAMSXU	HR-NA	4	non-amp	high	1663	0	no	no	yes	no
PAMRTG	HR-NA	4	non-amp	high	527	0	no	no	yes	no
PAMNYX	HR-NA	4	non-amp	high	1923	1	no	no	yes	no
PAMNLH	HR-NA	4	non-amp	high	1531	1	yes	yes	yes	yes
PAMNCL	HR-NA	4	non-amp	high	490	0	no	no	yes	no
PAMNAL	HR-NA	4	non-amp	high	1235	0	yes	no	yes	no
PAMMYR	HR-NA	4	non-amp	high	1548	1	yes	no	yes	no
PAMMPC	HR-NA	4	non-amp	high	1843	0	no	no	yes	no
PAMLMY	HR-NA	4	non-amp	high	952	0	yes	no	yes	no
PAMIZA	HR-NA	4	non-amp	high	946	0	no	no	yes	no
PAMIIU	HR-NA	4	non-amp	high	1499	0	no	no	yes	no
PAMHPN	HR-NA	4	non-amp	high	1075	0	no	no	yes	no
PAMHMK	HR-NA	4	non-amp	high	2069	1	no	no	yes	no
PAMHDM	HR-NA	4	non-amp	high	960	1	no	no	yes	no
PAMEHH	HR-NA	4	non-amp	high	915	1	yes	no	yes	no
PAMCJD	HR-NA	4	non-amp	high	733	1	no	no	yes	no
PAMAPZ	HR-NA	4	non-amp	high	6619	NA	no	no	yes	no
PAMANU	HR-NA	4	non-amp	high	1398	0	no	no	yes	no
PAMACS	HR-NA	4	non-amp	high	1352	1	yes	no	yes	no
PALZBH	HR-NA	4	non-amp	high	1390	1	no	no	yes	no
PALYPW	HR-NA	4	non-amp	high	858	1	yes	no	yes	no
PALXTB	HR-NA	4	non-amp	high	635	0	yes	yes	yes	yes
PALXRL	HR-NA	4	non-amp	high	1530	0	no	no	yes	no
PALXMM	HR-NA	4	non-amp	high	1475	1	no	no	yes	no
PALXHW	HR-NA	4	non-amp	high	1131	1	no	no	yes	no
PALWVJ	HR-NA	4	non-amp	high	1544	1	yes	yes	yes	no
PALWIP	HR-NA	4	non-amp	high	1232	1	no	no	yes	no
PALWEV	HR-NA	4	non-amp	high	487	0	no	no	yes	no
PALVKK	HR-NA	4	non-amp	high	1810	1	yes	yes	yes	no
PALVFV	HR-NA	4	non-amp	high	1133	1	no	no	yes	no
PALUYS	HR-NA	4	non-amp	high	1214	1	yes	yes	yes	no
PALURF	HR-NA	4	non-amp	high	1002	0	no	no	yes	no
PALUDH	HR-NA	4	non-amp	high	1105	0	yes	no	yes	no
PALTYB	HR-NA	4	non-amp	high	1536	1	yes	no	yes	no
PALTEG	HR-NA	4	non-amp	high	1367	1	no	yes	yes	no
PALSMX	HR-NA	4	non-amp	high	486	0	no	no	yes	no
PALSET	HR-NA	4	non-amp	high	1368	NA	no	no	yes	no
PALSAE	HR-NA	4	non-amp	high	782	1	yes	no	yes	no
PALRFJ	HR-NA	4	non-amp	high	709	0	no	no	yes	no
PALPYT	HR-NA	4	non-amp	high	2100	0	no	no	yes	no
PALPKZ	HR-NA	4	non-amp	high	1157	1	no	no	yes	no
PALNVP	HR-NA	4	non-amp	high	1155	0	yes	yes	yes	yes
PALNMX	HR-NA	4	non-amp	high	1607	0	no	no	yes	no
PALNLU	HR-NA	4	non-amp	high	1439	1	no	no	yes	no
PALNHR	HR-NA	4	non-amp	high	569	1	no	no	yes	no
PALLDC	HR-NA	4	non-amp	high	406	0	no	no	yes	no
PALKNC	HR-NA	4	non-amp	high	379	0	no	no	yes	no
PALKER	HR-NA	4	non-amp	high	1238	0	no	no	yes	no
PALKDE	HR-NA	4	non-amp	high	4697	NA	no	no	yes	no
PALJVX	HR-NA	4	non-amp	high	1635	1	no	no	yes	no
PALJUV	HR-NA	4	non-amp	high	1301	1	no	no	yes	no
PALIIN	HR-NA	4	non-amp	high	1279	1	yes	yes	yes	no
PALIFG	HR-NA	4	non-amp	high	512	1	no	no	yes	no
PALHVD	HR-NA	4	non-amp	high	1634	1	yes	no	yes	no
PALGGL	HR-NA	4	non-amp	high	791	0	no	no	yes	no
PALGDH	HR-NA	4	non-amp	high	1070	NA	no	no	yes	no
PALFRE	HR-NA	4	non-amp	high	918	1	yes	no	yes	no
PALFPI	HR-NA	4	non-amp	high	1152	1	no	no	yes	no
PALFPG	HR-NA	4	non-amp	high	414	0	no	no	yes	no
PALFIT	HR-NA	4	non-amp	high	1428	1	no	no	yes	no
PALFDZ	HR-NA	4	non-amp	high	1080	0	no	no	yes	no
PALETP	HR-NA	4	non-amp	high	1466	1	yes	yes	yes	no
PALCBW	HR-NA	4	non-amp	high	679	0	no	yes	yes	no
PALBSI	HR-NA	4	non-amp	high	1873	1	no	no	yes	no
PALBFW	HR-NA	4	non-amp	high	804	1	yes	yes	yes	no
PALAWZ	HR-NA	4	non-amp	high	1338	1	yes	no	yes	no
PALAKM	HR-NA	4	non-amp	high	1758	1	no	no	yes	no
PAKZRF	HR-NA	4	non-amp	high	1285	1	no	no	yes	no
PAKZRE	HR-NA	4	non-amp	high	1083	1	no	no	yes	no
PAKYZS	HR-NA	4	non-amp	high	659	0	yes	yes	yes	no
PAKYMV	HR-NA	4	non-amp	high	652	0	no	no	yes	no
PAKXIA	HR-NA	4	non-amp	high	1409	0	no	no	yes	no
PAKXDZ	HR-NA	4	non-amp	high	828	1	yes	no	yes	no
PAKXDF	HR-NA	4	non-amp	high	3252	0	no	no	yes	no
PAKWWF	HR-NA	4	non-amp	high	1312	0	no	no	yes	no
PAKWUV	HR-NA	4	non-amp	high	4249	0	no	no	yes	no
PAKWMT	HR-NA	4	non-amp	high	1359	1	no	no	yes	no
PAKWGF	HR-NA	4	non-amp	high	417	0	no	no	yes	no
PAKVTK	HR-NA	4	non-amp	high	1011	0	no	no	yes	no
PAKUXT	HR-NA	4	non-amp	high	971	1	yes	no	yes	no
PAKSFV	HR-NA	4	non-amp	high	796	0	no	no	yes	no
PAKPLH	HR-NA	4	non-amp	high	1417	1	no	no	yes	no
PAKPJE	HR-NA	4	non-amp	high	999	0	no	no	yes	no
PAKPAL	HR-NA	4	non-amp	high	1807	0	no	no	yes	no
PAKNMK	HR-NA	4	non-amp	high	2779	NA	no	no	yes	no
PAKNBK	HR-NA	4	non-amp	high	505	NA	no	no	yes	no
PAKNAJ	HR-NA	4	non-amp	high	3969	NA	no	no	yes	no
PAKMVJ	HR-NA	4	non-amp	high	1490	0	no	no	yes	no
PAKLPR	HR-NA	4	non-amp	high	2451	0	no	no	yes	no
PAKJRE	HR-NA	4	non-amp	high	1100	1	no	no	yes	no
PAKJKW	HR-NA	4	non-amp	high	371	NA	no	no	yes	no
PAKIVG	HR-NA	4	non-amp	high	4174	1	no	no	yes	no
PAKIPY	HR-NA	4	non-amp	high	1116	1	no	no	yes	no
PAKIAP	HR-NA	4	non-amp	high	1742	1	no	no	yes	no
PAKHHZ	HR-NA	4	non-amp	high	2323	0	no	no	yes	no
PAKHCF	HR-NA	4	non-amp	high	839	1	no	no	yes	no
PAKGKH	HR-NA	4	non-amp	high	882	1	yes	no	yes	no
PAKGEJ	HR-NA	4	non-amp	high	2916	1	no	no	yes	no
PAKGAB	HR-NA	4	non-amp	high	1108	0	no	no	yes	no
PAKFVB	HR-NA	4	non-amp	high	1098	1	no	no	yes	no
PAKFUY	HR-NA	4	non-amp	high	1194	1	no	no	yes	no
PAKDHL	HR-NA	4	non-amp	high	1031	0	yes	no	yes	no
PAKANZ	HR-NA	4	non-amp	high	1975	1	yes	no	yes	no
PAKAFK	HR-NA	4	non-amp	high	1509	0	yes	no	no	no
PAKADI	HR-NA	4	non-amp	high	1456	1	yes	no	no	no
PAJZUU	HR-NA	4	non-amp	high	3231	1	yes	no	no	no
PAJYVA	HR-NA	4	non-amp	high	708	1	yes	no	no	no
PAJYLA	HR-NA	4	non-amp	high	562	1	yes	no	no	no
PAJYHP	HR-NA	4	non-amp	high	1409	1	yes	no	no	no
PAIXST	HR-NA	4	non-amp	high	4580	0	no	no	yes	no
PAIXNV	HR-NA	4	non-amp	high	644	0	no	no	yes	no
PAIXNG	HR-NA	4	non-amp	high	1221	0	yes	no	yes	no
PAIXNC	HR-NA	4	non-amp	high	723	1	no	no	yes	no
PAIXIF	HR-NA	4	non-amp	high	1315	0	no	yes	yes	no
PAIWVG	HR-NA	4	non-amp	high	645	1	yes	no	no	no
PAIWJF	HR-NA	4	non-amp	high	6129	NA	no	no	yes	no
PAIWEH	HR-NA	4	non-amp	high	1078	0	no	no	yes	no
PAIVHE	HR-NA	4	non-amp	high	1123	1	yes	yes	yes	no
PAIVFJ	HR-NA	4	non-amp	high	3885	NA	no	no	yes	no
PAITZV	HR-NA	4	non-amp	high	1689	0	yes	no	yes	no
PAITRM	HR-NA	4	non-amp	high	1499	1	yes	no	yes	no
PAITEG	HR-NA	4	non-amp	high	1034	1	yes	yes	yes	no
PAITCI	HR-NA	4	non-amp	high	728	1	yes	yes	yes	no
PAISSH	HR-NA	4	non-amp	high	656	1	no	no	yes	no
PAISNS	HR-NA	4	non-amp	high	1070	1	yes	yes	yes	yes
PAIRLN	HR-NA	4	non-amp	high	854	0	yes	no	yes	no
PAIRIK	HR-NA	4	non-amp	high	594	0	yes	no	yes	no
PAIPUD	HR-NA	4	non-amp	high	659	0	yes	no	no	no
PAIPGU	HR-NA	4	non-amp	high	898	1	yes	yes	yes	no
PAINLN	HR-NA	4	non-amp	high	1404	1	no	no	yes	no
PAIMDT	HR-NA	4	non-amp	high	1408	1	no	no	yes	no
PAIMDS	HR-NA	4	non-amp	high	1332	1	yes	no	yes	no
PAILZJ	HR-NA	4	non-amp	high	1261	1	yes	no	yes	no
PAILNU	HR-NA	4	non-amp	high	1683	1	no	no	yes	no
PAILNI	HR-NA	4	non-amp	high	1142	0	no	no	yes	no
PAIJGC	HR-NA	4	non-amp	high	1410	0	no	no	yes	no
PAIHAW	HR-NA	4	non-amp	high	772	0	no	no	yes	no
PAIGRH	HR-NA	4	non-amp	high	744	1	no	no	yes	no
PAIFXV	HR-NA	4	non-amp	high	2004	1	no	yes	yes	no
PAIFCS	HR-NA	4	non-amp	high	1540	1	no	no	yes	no
PAIEIF	HR-NA	4	non-amp	high	1710	1	yes	no	yes	no
PAIEFC	HR-NA	4	non-amp	high	605	1	no	no	yes	no
PAIDSV	HR-NA	4	non-amp	high	1255	0	no	no	yes	no
PAICGF	HR-NA	4	non-amp	high	1278	1	no	no	yes	no
PAICAK	HR-NA	4	non-amp	high	4253	1	no	no	yes	no
PAICAI	HR-NA	4	non-amp	high	497	0	no	no	yes	no
PAHXZM	HR-NA	4	non-amp	high	1079	1	no	no	yes	no
PADXBB	HR-NA	4	non-amp	high	1992	1	yes	no	no	no
PADXAS	HR-NA	4	non-amp	high	2274	1	yes	no	yes	no
PADWVR	HR-NA	4	non-amp	high	2158	0	yes	no	yes	no
PADWSM	HR-NA	4	non-amp	high	2957	0	yes	no	no	no
PADWIM	HR-NA	4	non-amp	high	2413	1	yes	no	yes	no
PADWEN	HR-NA	4	non-amp	high	2042	1	yes	no	no	no
PADVWW	HR-NA	4	non-amp	high	1988	0	yes	no	yes	no
PADVSN	HR-NA	4	non-amp	high	834	0	yes	no	no	no
PADUWR	HR-NA	4	non-amp	high	1682	0	yes	no	yes	no
PADUKP	HR-NA	4	non-amp	high	1659	1	yes	no	no	no
PADTTB	HR-NA	4	non-amp	high	442	NA	no	no	yes	no
PADTRV	HR-NA	4	non-amp	high	562	0	yes	no	yes	no
PADTJY	HR-NA	4	non-amp	high	452	NA	no	no	yes	no
PADTCU	HR-NA	4	non-amp	high	1294	1	yes	no	no	no
PADSXU	HR-NA	4	non-amp	high	654	1	yes	no	yes	no
PADSXE	HR-NA	4	non-amp	high	1174	0	yes	no	yes	no
PADSMF	HR-NA	4	non-amp	high	1222	1	yes	no	yes	no
PADSEC	HR-NA	4	non-amp	high	1476	1	yes	no	yes	no
PADRWY	HR-NA	4	non-amp	high	527	NA	no	no	yes	no
PADRLI	HR-NA	4	non-amp	high	428	NA	no	no	yes	no
PADPRJ	HR-NA	4	non-amp	high	1423	1	yes	no	yes	no
PADPHP	HR-NA	4	non-amp	high	1128	1	yes	no	yes	no
PADPCI	HR-NA	4	non-amp	high	1996	1	yes	no	yes	no
PADNNX	HR-NA	4	non-amp	high	1087	1	yes	no	yes	no
PADNFT	HR-NA	4	non-amp	high	1494	1	yes	no	yes	no
PADMYD	HR-NA	4	non-amp	high	1528	1	yes	no	yes	no
PADMVB	HR-NA	4	non-amp	high	936	1	yes	no	yes	no
PADMTD	HR-NA	4	non-amp	high	1040	0	yes	no	yes	no
PADMGA	HR-NA	4	non-amp	high	1827	0	yes	no	yes	no
PADLPZ	HR-NA	4	non-amp	high	2577	1	yes	no	yes	no
PADLPR	HR-NA	4	non-amp	high	806	1	yes	no	yes	no
PADLNM	HR-NA	4	non-amp	high	948	1	yes	no	yes	no
PADLJN	HR-NA	4	non-amp	high	1041	1	yes	no	yes	no
PADLIC	HR-NA	4	non-amp	high	1837	0	yes	no	yes	no
PADLES	HR-NA	4	non-amp	high	1787	1	yes	no	yes	no
PADLDA	HR-NA	4	non-amp	high	4594	1	yes	no	no	no
PADKWZ	HR-NA	4	non-amp	high	443	NA	no	no	yes	no
PADKVV	HR-NA	4	non-amp	high	807	1	yes	no	yes	no
PADKRU	HR-NA	4	non-amp	high	1426	1	yes	no	yes	no
PADKGF	HR-NA	4	non-amp	high	554	0	yes	no	yes	no
PADKFU	HR-NA	4	non-amp	high	1778	0	yes	no	yes	no
PADKFS	HR-NA	4	non-amp	high	1567	1	yes	no	yes	no
PADIRB	HR-NA	4	non-amp	high	1191	0	yes	no	no	no
PADIHC	HR-NA	4	non-amp	high	1916	0	yes	no	yes	no
PADIEY	HR-NA	4	non-amp	high	1817	0	yes	no	yes	no
PADIBM	HR-NA	4	non-amp	high	382	NA	no	no	yes	no
PADHWC	HR-NA	4	non-amp	high	1152	1	yes	no	no	no
PADGWJ	HR-NA	4	non-amp	high	2429	1	yes	no	no	no
PADFLI	HR-NA	4	non-amp	high	557	0	yes	no	yes	no
PADENF	HR-NA	4	non-amp	high	987	0	yes	no	yes	no
PADBUM	HR-NA	4	non-amp	high	524	NA	no	no	yes	no
PADBHZ	HR-NA	4	non-amp	high	478	NA	no	no	yes	no
PACZPX	HR-NA	4	non-amp	high	1046	0	yes	no	yes	no
PACYGY	HR-NA	4	non-amp	high	1509	1	yes	no	yes	no
PACVXN	HR-NA	4	non-amp	high	392	NA	no	no	yes	no
PACVNB	HR-NA	4	non-amp	high	1610	1	no	no	yes	no
PACUGP	HR-NA	4	non-amp	high	773	1	yes	no	yes	no
PACSSR	HR-NA	4	non-amp	high	565	1	yes	no	no	no
PACSNL	HR-NA	4	non-amp	high	2157	1	yes	no	yes	no
PACRZM	HR-NA	4	non-amp	high	3686	1	yes	no	yes	no
PACRYY	HR-NA	4	non-amp	high	1314	0	yes	no	yes	no
PACLJN	HR-NA	4	non-amp	high	1475	0	yes	no	no	no
PAAPFA	HR-NA	4	non-amp	high	1762	1	yes	no	yes	no
PASWSZ	HR-NA	3	non-amp	high	613	0	no	no	yes	no
PASTNT	HR-NA	3	non-amp	high	1129	0	no	no	yes	no
PASSEC	HR-NA	3	non-amp	high	777	0	no	no	yes	no
PASFDU	HR-NA	3	non-amp	high	757	0	no	no	yes	no
PARZZC	HR-NA	3	non-amp	high	754	0	no	no	yes	no
PARUTJ	HR-NA	3	non-amp	high	690	0	no	no	yes	no
PARTRP	HR-NA	3	non-amp	high	938	0	no	no	yes	no
PAPCHV	HR-NA	3	non-amp	high	388	0	no	no	yes	no
PAPCDN	HR-NA	3	non-amp	high	632	0	no	no	yes	no
PANRPS	HR-NA	3	non-amp	high	1113	0	no	no	yes	no
PANCBZ	HR-NA	3	non-amp	high	463	0	no	no	yes	no
PANBLP	HR-NA	3	non-amp	high	1445	NA	no	no	yes	no
PAMZCY	HR-NA	3	non-amp	high	730	0	no	no	yes	no
PAMRWL	HR-NA	3	non-amp	high	740	0	no	no	yes	no
PAMKGY	HR-NA	3	non-amp	high	926	1	no	no	yes	no
PAMJMA	HR-NA	3	non-amp	high	1064	NA	no	no	yes	no
PAMBKU	HR-NA	3	non-amp	high	632	0	no	no	yes	no
PALXVY	HR-NA	3	non-amp	high	2661	1	no	no	yes	no
PALWKV	HR-NA	3	non-amp	high	2019	0	no	no	yes	no
PALVRB	HR-NA	3	non-amp	high	4414	0	no	no	yes	no
PALUKI	HR-NA	3	non-amp	high	1110	0	no	no	yes	no
PALRGM	HR-NA	3	non-amp	high	1739	0	no	no	yes	no
PALNGL	HR-NA	3	non-amp	high	1004	0	no	no	yes	no
PALLDU	HR-NA	3	non-amp	high	2512	NA	no	no	yes	no
PALIDE	HR-NA	3	non-amp	high	706	0	no	no	yes	no
PALGXF	HR-NA	3	non-amp	high	1143	0	no	no	yes	no
PALFVJ	HR-NA	3	non-amp	high	1141	0	no	no	yes	no
PALBDS	HR-NA	3	non-amp	high	1653	1	no	no	yes	no
PALATJ	HR-NA	3	non-amp	high	563	0	no	no	yes	no
PALAPJ	HR-NA	3	non-amp	high	848	0	no	no	yes	no
PAKYAZ	HR-NA	3	non-amp	high	5581	0	no	no	yes	no
PAKUJM	HR-NA	3	non-amp	high	4669	NA	no	no	yes	no
PAKSSK	HR-NA	3	non-amp	high	730	0	no	no	yes	no
PAKSCM	HR-NA	3	non-amp	high	1443	1	no	no	yes	no
PAIXVH	HR-NA	3	non-amp	high	1227	0	no	no	yes	no
PAIXPU	HR-NA	3	non-amp	high	605	0	no	no	yes	no
PAIWKK	HR-NA	3	non-amp	high	4510	0	no	no	yes	no
PATHKB	INTR	4S	non-amp	intermediate	7	0	no	yes	no	yes
PASZKE	INTR	4S	non-amp	intermediate	31	1	no	yes	no	yes
PASUML	INTR	4S	non-amp	intermediate	4	1	no	yes	no	yes
PASSWW	INTR	4S	non-amp	intermediate	7	0	no	yes	no	yes
PASPBZ	INTR	4S	non-amp	intermediate	62	0	no	yes	no	yes
PASCTR	INTR	4S	non-amp	intermediate	60	0	no	yes	no	yes
PANJVU	INTR	4S	non-amp	intermediate	193	0	no	no	yes	no
PANCCG	INTR	4S	non-amp	intermediate	13	NA	no	no	yes	no
PAMCYK	INTR	4S	non-amp	intermediate	11	NA	no	no	yes	no
PALNIE	INTR	4S	non-amp	intermediate	27	0	no	no	yes	no
PALAJR	INTR	4S	non-amp	intermediate	3	NA	no	no	yes	no
PAKZRH	INTR	4S	non-amp	intermediate	21	0	no	yes	yes	yes
PAKPUT	INTR	4S	non-amp	intermediate	70	0	no	no	yes	no
PAKFRB	INTR	4S	non-amp	intermediate	48	0	no	no	yes	no
PAIXFZ	INTR	4S	non-amp	intermediate	60	0	no	no	yes	yes
PATYIL	INTR	4	non-amp	intermediate	328	1	no	yes	no	yes
PARHAM	INTR	4	non-amp	intermediate	341	1	no	yes	no	yes
PANSIC	INTR	4	non-amp	intermediate	125	0	no	no	yes	no
PANRLC	INTR	4	non-amp	intermediate	162	NA	no	no	yes	no
PANPZD	INTR	4	non-amp	intermediate	213	NA	no	no	yes	no
PANGHY	INTR	4	non-amp	intermediate	91	NA	no	no	yes	no
PANFLF	INTR	4	non-amp	intermediate	355	NA	no	no	yes	no
PANENB	INTR	4	non-amp	intermediate	227	NA	no	no	yes	no
PAMXFC	INTR	4	non-amp	intermediate	290	0	no	no	yes	no
PAMRIZ	INTR	4	non-amp	intermediate	179	0	no	no	yes	no
PAMPWJ	INTR	4	non-amp	intermediate	29	1	no	no	yes	no
PAMIUG	INTR	4	non-amp	intermediate	355	NA	no	no	yes	no
PAMIEV	INTR	4	non-amp	intermediate	180	NA	no	no	yes	no
PAMHJI	INTR	4	non-amp	intermediate	79	0	no	no	yes	no
PAMFLZ	INTR	4	non-amp	intermediate	127	NA	no	no	yes	no
PALYEU	INTR	4	non-amp	intermediate	211	NA	no	no	yes	no
PALTXM	INTR	4	non-amp	intermediate	319	0	no	no	yes	no
PALPGL	INTR	4	non-amp	intermediate	362	0	no	no	yes	no
PALKXX	INTR	4	non-amp	intermediate	29	NA	no	no	yes	no
PALKST	INTR	4	non-amp	intermediate	346	0	no	no	yes	no
PALJFH	INTR	4	non-amp	intermediate	315	0	no	no	yes	no
PALHKS	INTR	4	non-amp	intermediate	134	NA	no	no	yes	no
PAKYMW	INTR	4	non-amp	intermediate	7	NA	no	no	yes	no
PAKYMG	INTR	4	non-amp	intermediate	160	0	no	no	yes	no
PAKMVG	INTR	4	non-amp	intermediate	301	0	no	no	yes	no
PAKMBX	INTR	4	non-amp	intermediate	291	NA	no	no	yes	no
PAKLTE	INTR	4	non-amp	intermediate	202	0	no	no	yes	no
PAKEIY	INTR	4	non-amp	intermediate	273	NA	no	no	yes	no
PAIWUJ	INTR	4	non-amp	intermediate	544	0	no	no	yes	no
PAUDDK	INTR	3	non-amp	intermediate	361	0	no	yes	no	yes
PASNPG	INTR	3	non-amp	intermediate	318	0	no	yes	no	yes
PARZCJ	INTR	3	non-amp	intermediate	242	0	no	yes	no	yes
PARBAJ	INTR	3	non-amp	intermediate	35	0	no	yes	no	yes
PANTBZ	INTR	3	non-amp	intermediate	423	NA	no	no	yes	no
PANLKJ	INTR	3	non-amp	intermediate	586	NA	no	no	yes	no
PANBYD	INTR	3	non-amp	intermediate	488	NA	no	no	yes	no
PANAET	INTR	3	non-amp	intermediate	345	NA	no	no	yes	no
PAMZLY	INTR	3	non-amp	intermediate	564	0	no	no	yes	no
PAMRKI	INTR	3	non-amp	intermediate	2579	NA	no	no	yes	no
PAMJLG	INTR	3	non-amp	intermediate	521	NA	no	no	yes	no
PAMJBA	INTR	3	non-amp	intermediate	385	NA	no	no	yes	no
PAMICY	INTR	3	non-amp	intermediate	435	NA	no	no	yes	no
PAMFHC	INTR	3	non-amp	intermediate	519	NA	no	no	yes	no
PAMEEH	INTR	3	non-amp	intermediate	325	NA	no	no	yes	no
PAMBNU	INTR	3	non-amp	intermediate	147	0	no	no	yes	no
PAMAMR	INTR	3	non-amp	intermediate	191	NA	no	no	yes	no
PAMAKZ	INTR	3	non-amp	intermediate	859	0	no	no	yes	no
PALXSU	INTR	3	non-amp	intermediate	326	NA	no	no	yes	no
PALWUM	INTR	3	non-amp	intermediate	370	0	no	no	yes	no
PALWNI	INTR	3	non-amp	intermediate	1786	NA	no	no	yes	no
PALTPM	INTR	3	non-amp	intermediate	145	NA	no	no	yes	no
PALPNM	INTR	3	non-amp	intermediate	510	0	no	no	yes	no
PALKXL	INTR	3	non-amp	intermediate	510	0	no	no	yes	no
PALFKG	INTR	3	non-amp	intermediate	126	NA	no	no	yes	no
PALBEB	INTR	3	non-amp	intermediate	320	NA	no	no	yes	no
PALAKC	INTR	3	non-amp	intermediate	215	NA	no	no	yes	no
PALADE	INTR	3	non-amp	intermediate	182	NA	no	no	yes	no
PAKZHI	INTR	3	non-amp	intermediate	495	0	no	no	yes	no
PAKJFU	INTR	3	non-amp	intermediate	308	NA	no	no	yes	no
PAIXPL	INTR	3	non-amp	intermediate	376	0	no	no	yes	no
PAIXJX	INTR	3	non-amp	intermediate	193	0	no	no	yes	no
PAIWYH	INTR	3	non-amp	intermediate	322	NA	no	no	yes	no
PAIWWN	INTR	3	non-amp	intermediate	348	0	no	no	yes	no
PAIWUF	INTR	3	non-amp	intermediate	336	NA	no	no	yes	no
PAIWTK	INTR	3	non-amp	intermediate	768	NA	no	no	yes	no
PAIWTE	INTR	3	non-amp	intermediate	106	0	no	no	yes	no
PAIWNT	INTR	3	non-amp	intermediate	134	0	no	no	yes	no
PATGJU	LOWR	4S	non-amp	low	59	0	no	yes	no	yes
PATAYJ	LOWR	4S	non-amp	low	52	0	no	yes	no	yes
PASREY	LOWR	4S	non-amp	low	78	0	no	no	no	yes
PASNML	LOWR	4S	non-amp	low	8	0	no	yes	no	yes
PASMDM	LOWR	4S	non-amp	low	25	0	no	yes	no	yes
PASFIC	LOWR	4S	non-amp	low	51	0	no	yes	no	yes
PASCFC	LOWR	4S	non-amp	low	18	0	no	yes	no	yes
PARZHA	LOWR	4S	non-amp	low	3	0	no	yes	no	yes
PARNNC	LOWR	4S	non-amp	low	41	0	no	yes	no	yes
PARJVP	LOWR	4S	non-amp	low	56	0	no	yes	no	yes
PARFRE	LOWR	4S	non-amp	low	60	0	no	yes	no	yes
PAPTDH	LOWR	4S	non-amp	low	11	0	no	yes	no	yes
PAPICY	LOWR	4S	non-amp	low	58	0	no	yes	yes	yes
PANZRV	LOWR	4S	non-amp	low	72	0	no	yes	yes	no
PANXFX	LOWR	4S	non-amp	low	93	0	no	no	yes	no
PANVZF	LOWR	4S	non-amp	low	143	0	no	no	yes	no
PANLPX	LOWR	4S	non-amp	low	120	0	no	no	yes	no
PANHEU	LOWR	4S	non-amp	low	70	0	no	no	yes	no
PANGNK	LOWR	4S	non-amp	low	9	0	no	no	yes	no
PAMSSZ	LOWR	4S	non-amp	low	62	1	no	no	yes	no
PAMNRY	LOWR	4S	non-amp	low	61	0	no	no	yes	no
PAMKBI	LOWR	4S	non-amp	low	46	NA	no	no	yes	no
PALZMR	LOWR	4S	non-amp	low	31	0	no	no	yes	no
PALRCT	LOWR	4S	non-amp	low	42	0	no	no	yes	no
PALKXJ	LOWR	4S	non-amp	low	10	0	no	no	yes	yes
PALBAH	LOWR	4S	non-amp	low	86	0	no	no	yes	no
PAKXNY	LOWR	4S	non-amp	low	182	0	no	no	yes	no
PAKTEA	LOWR	4S	non-amp	low	245	0	no	no	yes	no
PAKRZV	LOWR	4S	non-amp	low	102	0	no	no	yes	no
PAKMDB	LOWR	4S	non-amp	low	7	0	no	no	yes	no
PAKJYZ	LOWR	4S	non-amp	low	67	0	no	no	yes	no
PAKEKY	LOWR	4S	non-amp	low	16	1	no	no	yes	no
PAIXMM	LOWR	4S	non-amp	low	64	0	no	no	yes	no
PAIWBZ	LOWR	4S	non-amp	low	92	1	no	no	yes	no
PAITFA	LOWR	4S	non-amp	low	146	1	no	no	yes	no
PAPVEB	LOWR	2B	non-amp	low	1720	1	no	no	no	yes
PANDUZ	LOWR	2B	non-amp	low	428	0	no	no	yes	no
PAMWHM	LOWR	2B	non-amp	low	266	0	no	no	yes	no
PAMJKM	LOWR	2B	non-amp	low	1501	0	no	no	yes	no
PAMGGA	LOWR	2B	non-amp	low	142	NA	no	no	yes	no
PAMEZB	LOWR	2B	non-amp	low	212	0	no	no	yes	no
PAMBUX	LOWR	2B	non-amp	low	453	NA	no	no	yes	no
PALZNR	LOWR	2B	non-amp	low	122	NA	no	no	yes	no
PALXNI	LOWR	2B	non-amp	low	1072	NA	no	no	yes	no
PALRDI	LOWR	2B	non-amp	low	1317	1	no	no	yes	no
PALNTJ	LOWR	2B	non-amp	low	2058	1	no	no	yes	no
PALNAP	LOWR	2B	non-amp	low	69	0	no	no	yes	no
PALETJ	LOWR	2B	non-amp	low	114	0	no	no	yes	no
PALECA	LOWR	2B	non-amp	low	564	0	no	no	yes	no
PALCVK	LOWR	2B	non-amp	low	2005	1	no	no	yes	no
PALBWZ	LOWR	2B	non-amp	low	243	0	no	no	yes	no
PALBCM	LOWR	2B	non-amp	low	537	0	no	no	yes	no
PAKULA	LOWR	2B	non-amp	low	1026	NA	no	no	yes	no
PAKNZZ	LOWR	2B	non-amp	low	170	0	no	no	yes	no
PAKNID	LOWR	2B	non-amp	low	435	NA	no	no	yes	no
PAKLAM	LOWR	2B	non-amp	low	875	1	no	no	yes	no
PAKJZE	LOWR	2B	non-amp	low	1790	1	no	no	yes	no
PAKIZR	LOWR	2B	non-amp	low	246	0	no	no	yes	no
PAKCKA	LOWR	2B	non-amp	low	2235	NA	no	no	yes	no
PAIWBX	LOWR	2B	non-amp	low	83	0	no	no	yes	no
PAIULB	LOWR	2B	non-amp	low	1427	1	no	no	yes	no
PAPGHZ	LOWR	2A	non-amp	low	3756	NA	no	no	yes	no
PANEVZ	LOWR	2A	non-amp	low	474	0	no	no	yes	no
PAMXJT	LOWR	2A	non-amp	low	990	0	no	no	yes	no
PAMUBS	LOWR	2A	non-amp	low	1466	0	no	no	yes	no
PAMNXD	LOWR	2A	non-amp	low	200	0	no	no	yes	no
PALZYF	LOWR	2A	non-amp	low	70	0	no	no	yes	no
PALLTP	LOWR	2A	non-amp	low	1462	NA	no	no	yes	no
PALFRS	LOWR	2A	non-amp	low	875	NA	no	no	yes	no
PAKYMN	LOWR	2A	non-amp	low	542	0	no	no	yes	no
PAKYJX	LOWR	2A	non-amp	low	108	0	no	no	yes	no
PAKUUM	LOWR	2A	non-amp	low	5263	NA	no	no	yes	no
PAKRBA	LOWR	2A	non-amp	low	297	0	no	no	yes	no
PAKPBK	LOWR	2A	non-amp	low	72	0	no	no	yes	no
PAKFNB	LOWR	2A	non-amp	low	4506	0	no	no	yes	no
PAIXFT	LOWR	2A	non-amp	low	507	0	no	no	yes	no
PAIXAY	LOWR	2A	non-amp	low	2286	1	no	no	yes	no
PANHZS	LOWR	1	non-amp	low	210	0	no	no	yes	no
PANCCZ	LOWR	1	non-amp	low	289	NA	no	no	yes	no
PAMZSH	LOWR	1	non-amp	low	315	0	no	no	yes	no
PAMZRP	LOWR	1	non-amp	low	120	0	no	no	yes	no
PAMZMV	LOWR	1	non-amp	low	15	0	no	no	yes	no
PAMXYU	LOWR	1	non-amp	low	185	0	no	no	yes	no
PAMXSL	LOWR	1	non-amp	low	1615	1	no	no	yes	no
PAMXCN	LOWR	1	non-amp	low	253	0	no	no	yes	no
PAMVCL	LOWR	1	non-amp	low	87	0	yes	no	yes	no
PAMSUE	LOWR	1	non-amp	low	799	0	no	no	yes	no
PAMREY	LOWR	1	non-amp	low	12	0	no	no	yes	no
PAMLNB	LOWR	1	non-amp	low	6	0	yes	no	yes	no
PAMKHK	LOWR	1	non-amp	low	314	0	no	no	yes	no
PAMKBM	LOWR	1	non-amp	low	41	0	no	no	yes	no
PAMJXC	LOWR	1	non-amp	low	351	0	no	no	yes	no
PAMIYK	LOWR	1	non-amp	low	188	0	no	no	yes	no
PAMEVI	LOWR	1	non-amp	low	42	0	no	no	yes	no
PAMDXC	LOWR	1	non-amp	low	1	0	no	no	yes	no
PAMBPH	LOWR	1	non-amp	low	405	0	no	no	yes	no
PAMAZI	LOWR	1	non-amp	low	9	NA	no	no	yes	no
PAMAJT	LOWR	1	non-amp	low	105	0	yes	no	yes	no
PAMAFV	LOWR	1	non-amp	low	303	0	yes	no	yes	no
PALZHF	LOWR	1	non-amp	low	16	0	no	no	yes	no
PALYLZ	LOWR	1	non-amp	low	488	0	yes	no	yes	no
PALXUM	LOWR	1	non-amp	low	20	0	yes	no	yes	no
PALXTE	LOWR	1	non-amp	low	45	0	yes	no	yes	no
PALXAF	LOWR	1	non-amp	low	755	0	no	no	yes	no
PALWXP	LOWR	1	non-amp	low	70	0	yes	no	yes	no
PALWSJ	LOWR	1	non-amp	low	12	0	yes	no	yes	no
PALWRG	LOWR	1	non-amp	low	138	0	no	no	yes	no
PALWBT	LOWR	1	non-amp	low	399	0	yes	no	no	no
PALVVH	LOWR	1	non-amp	low	219	0	yes	no	yes	no
PALVUC	LOWR	1	non-amp	low	194	0	yes	no	yes	no
PALVDR	LOWR	1	non-amp	low	20	0	no	no	yes	no
PALUST	LOWR	1	non-amp	low	274	0	no	no	yes	no
PALRIA	LOWR	1	non-amp	low	685	0	no	no	yes	no
PALPSY	LOWR	1	non-amp	low	307	0	yes	no	yes	no
PALPIN	LOWR	1	non-amp	low	46	0	yes	no	yes	no
PALNRP	LOWR	1	non-amp	low	556	0	no	no	yes	no
PALNFE	LOWR	1	non-amp	low	551	0	yes	no	yes	no
PALLZV	LOWR	1	non-amp	low	704	1	no	no	yes	no
PALLJJ	LOWR	1	non-amp	low	388	0	yes	no	yes	no
PALKKV	LOWR	1	non-amp	low	283	0	yes	no	yes	no
PALKKL	LOWR	1	non-amp	low	478	0	no	no	yes	no
PALJXU	LOWR	1	non-amp	low	366	0	no	no	yes	no
PALIKS	LOWR	1	non-amp	low	326	NA	no	no	yes	no
PALHCB	LOWR	1	non-amp	low	386	0	no	no	yes	no
PALGFF	LOWR	1	non-amp	low	117	0	yes	no	yes	no
PALFTD	LOWR	1	non-amp	low	1112	0	no	no	yes	no
PALFSZ	LOWR	1	non-amp	low	91	0	no	no	yes	no
PALFSE	LOWR	1	non-amp	low	200	0	yes	no	yes	no
PALEBK	LOWR	1	non-amp	low	19	0	yes	no	yes	no
PALEAC	LOWR	1	non-amp	low	66	0	yes	no	yes	no
PALBCY	LOWR	1	non-amp	low	69	0	no	no	yes	no
PAKYZE	LOWR	1	non-amp	low	1316	0	no	no	yes	no
PAKYSH	LOWR	1	non-amp	low	141	0	no	no	yes	no
PAKYRJ	LOWR	1	non-amp	low	102	0	no	no	yes	no
PAKWCJ	LOWR	1	non-amp	low	392	0	yes	no	yes	no
PAKULE	LOWR	1	non-amp	low	7	NA	no	no	yes	no
PAKUAW	LOWR	1	non-amp	low	416	0	no	no	yes	no
PAKSWB	LOWR	1	non-amp	low	156	0	yes	no	yes	no
PAKRKL	LOWR	1	non-amp	low	515	0	no	no	yes	no
PAKRGC	LOWR	1	non-amp	low	78	0	no	no	yes	no
PAKPXX	LOWR	1	non-amp	low	643	0	no	no	yes	no
PAKPNF	LOWR	1	non-amp	low	79	0	no	no	yes	no
PAKJZD	LOWR	1	non-amp	low	20	0	no	no	yes	no
PAKJBX	LOWR	1	non-amp	low	1537	0	no	no	yes	no
PAKINP	LOWR	1	non-amp	low	813	0	yes	no	yes	no
PAKHAV	LOWR	1	non-amp	low	150	0	yes	no	yes	no
PAKHAE	LOWR	1	non-amp	low	359	0	no	no	yes	no
PAKGGW	LOWR	1	non-amp	low	30	0	no	no	yes	no
PAKGCI	LOWR	1	non-amp	low	300	0	yes	no	yes	no
PAIXLC	LOWR	1	non-amp	low	270	0	yes	no	yes	no
PAIXHH	LOWR	1	non-amp	low	38	0	no	no	yes	no
PAIWZA	LOWR	1	non-amp	low	292	0	no	no	yes	no
PAIWMX	LOWR	1	non-amp	low	1950	0	no	no	yes	no
PAIWHU	LOWR	1	non-amp	low	242	0	yes	no	yes	no
PAIVRB	LOWR	1	non-amp	low	204	0	no	no	yes	no
PAIVMJ	LOWR	1	non-amp	low	202	0	yes	no	yes	no
PAIVHX	LOWR	1	non-amp	low	679	NA	no	no	yes	no
PAIRHS	LOWR	1	non-amp	low	2310	NA	no	no	yes	no
PAIDJS	LOWR	1	non-amp	low	298	0	yes	no	yes	no
PALKGL	MNA	1	amp	unknown	886	NA	no	no	yes	no
PADAEC	MNA	unk	amp	high	NA	NA	no	no	yes	no
PANKVF	MNA	4S	amp	high	103	1	no	no	yes	no
PAMZGK	MNA	4S	amp	high	91	NA	no	no	yes	no
PALYVF	MNA	4S	amp	high	126	0	no	no	yes	no
PALJDX	MNA	4S	amp	high	126	1	no	no	yes	no
PAKYAY	MNA	4S	amp	high	61	1	no	no	yes	no
PAKIRR	MNA	2B	amp	high	5342	1	no	no	yes	no
PAUTLP	MNA	4	amp	high	468	1	no	no	yes	no
PAUSFW	MNA	4	amp	high	729	0	no	no	yes	no
PAURPZ	MNA	4	amp	high	2220	1	no	no	yes	no
PAUNTY	MNA	4	amp	high	582	1	no	no	yes	no
PAUMMZ	MNA	4	amp	high	1506	0	no	no	yes	no
PAUKLK	MNA	4	amp	high	978	0	no	no	yes	no
PAUKAP	MNA	4	amp	high	1272	0	no	no	yes	no
PAUJLH	MNA	4	amp	high	1041	1	no	no	yes	no
PAUGRP	MNA	4	amp	high	198	0	no	no	yes	no
PAUFPG	MNA	4	amp	high	564	1	no	no	yes	no
PAUCKF	MNA	4	amp	high	1914	0	no	no	yes	no
PAUCFI	MNA	4	amp	high	1056	0	no	no	yes	no
PAUBSW	MNA	4	amp	high	1057	1	no	no	yes	no
PAUBGW	MNA	4	amp	high	1777	0	no	no	yes	no
PAUAHC	MNA	4	amp	high	278	1	no	no	yes	no
PATYWM	MNA	4	amp	high	328	1	no	no	yes	no
PATYCM	MNA	4	amp	high	400	0	no	no	yes	no
PATXYA	MNA	4	amp	high	685	0	no	no	yes	no
PATXWS	MNA	4	amp	high	818	0	no	no	yes	no
PATXKG	MNA	4	amp	high	703	0	no	no	yes	no
PATXDV	MNA	4	amp	high	801	0	no	no	yes	no
PATWTW	MNA	4	amp	high	1601	1	no	no	yes	no
PATVZB	MNA	4	amp	high	1032	1	no	no	yes	no
PATVJX	MNA	4	amp	high	575	0	no	no	yes	no
PATVGK	MNA	4	amp	high	982	0	no	no	yes	no
PATVDP	MNA	4	amp	high	2595	1	no	no	yes	no
PATUWE	MNA	4	amp	high	1011	0	no	no	yes	no
PATUNZ	MNA	4	amp	high	315	0	no	no	yes	no
PATTPL	MNA	4	amp	high	2602	1	no	no	yes	no
PATTPC	MNA	4	amp	high	413	0	no	no	yes	no
PATTMM	MNA	4	amp	high	275	0	no	no	yes	no
PATSVA	MNA	4	amp	high	712	0	no	no	yes	no
PATSRD	MNA	4	amp	high	1223	0	no	no	yes	no
PATSPZ	MNA	4	amp	high	1008	1	no	no	yes	no
PATSDR	MNA	4	amp	high	679	1	no	no	yes	no
PATRXC	MNA	4	amp	high	153	1	no	no	yes	no
PATRMB	MNA	4	amp	high	1086	0	no	no	yes	no
PATRGW	MNA	4	amp	high	1905	1	no	no	yes	no
PATPYK	MNA	4	amp	high	633	1	no	no	yes	no
PATNPW	MNA	4	amp	high	571	0	no	no	yes	no
PATMSR	MNA	4	amp	high	479	0	no	no	yes	no
PATMFL	MNA	4	amp	high	3019	0	no	no	yes	no
PATLLI	MNA	4	amp	high	558	1	no	no	yes	no
PATKUK	MNA	4	amp	high	946	1	no	no	yes	no
PATKPR	MNA	4	amp	high	908	1	no	no	yes	no
PATKPD	MNA	4	amp	high	575	0	no	no	yes	no
PATJZF	MNA	4	amp	high	1032	0	no	no	yes	no
PATJHU	MNA	4	amp	high	1590	1	no	no	yes	no
PATISU	MNA	4	amp	high	424	1	no	no	yes	no
PATIHB	MNA	4	amp	high	372	0	no	no	yes	no
PATGWT	MNA	4	amp	high	591	1	no	no	no	yes
PATGRG	MNA	4	amp	high	644	0	no	no	yes	no
PATFXV	MNA	4	amp	high	648	1	no	yes	no	yes
PATEXL	MNA	4	amp	high	1148	1	no	no	yes	no
PATESI	MNA	4	amp	high	752	1	no	yes	no	yes
PATDXG	MNA	4	amp	high	688	0	no	yes	yes	no
PATDWN	MNA	4	amp	high	1435	0	no	yes	yes	no
PATDFU	MNA	4	amp	high	543	1	no	no	yes	no
PATCDJ	MNA	4	amp	high	348	1	no	no	yes	no
PASZYY	MNA	4	amp	high	493	1	no	no	yes	no
PASZPI	MNA	4	amp	high	645	1	no	yes	yes	no
PASYYM	MNA	4	amp	high	333	1	no	no	yes	no
PASYIP	MNA	4	amp	high	828	1	no	no	yes	no
PASXRG	MNA	4	amp	high	1278	0	no	yes	no	yes
PASXIE	MNA	4	amp	high	837	0	no	yes	no	yes
PASWYR	MNA	4	amp	high	958	0	no	yes	no	yes
PASWFB	MNA	4	amp	high	727	1	no	yes	yes	no
PASWCY	MNA	4	amp	high	538	1	no	no	yes	no
PASVRU	MNA	4	amp	high	631	1	no	yes	no	yes
PASUMG	MNA	4	amp	high	1193	0	no	no	yes	no
PASUBM	MNA	4	amp	high	946	1	no	no	yes	no
PASTGD	MNA	4	amp	high	925	1	no	no	yes	no
PASSRN	MNA	4	amp	high	5345	0	no	yes	no	yes
PASPGB	MNA	4	amp	high	457	0	no	no	yes	no
PASPDJ	MNA	4	amp	high	2011	1	no	no	yes	no
PASNZU	MNA	4	amp	high	1099	1	no	yes	no	yes
PASMPT	MNA	4	amp	high	448	0	no	no	yes	no
PASLXS	MNA	4	amp	high	858	1	no	no	yes	no
PASKSR	MNA	4	amp	high	398	1	no	no	yes	no
PASKKZ	MNA	4	amp	high	855	1	no	no	yes	no
PASJYB	MNA	4	amp	high	522	1	yes	no	yes	yes
PASJRT	MNA	4	amp	high	741	0	yes	no	no	no
PASFKX	MNA	4	amp	high	269	0	no	no	yes	no
PASCWD	MNA	4	amp	high	132	0	no	no	yes	no
PASCLP	MNA	4	amp	high	644	0	yes	no	yes	no
PARYSR	MNA	4	amp	high	512	0	no	no	yes	no
PARVRR	MNA	4	amp	high	705	1	yes	no	yes	no
PARSRJ	MNA	4	amp	high	1905	0	no	no	no	yes
PARSHT	MNA	4	amp	high	752	0	yes	no	yes	no
PARRBU	MNA	4	amp	high	1448	1	yes	no	yes	no
PARNTS	MNA	4	amp	high	1035	0	no	no	no	yes
PARNEE	MNA	4	amp	high	1071	1	yes	no	yes	yes
PARJTB	MNA	4	amp	high	656	1	yes	no	yes	no
PARIRD	MNA	4	amp	high	733	1	yes	no	yes	yes
PARIKF	MNA	4	amp	high	832	0	yes	no	yes	yes
PARETE	MNA	4	amp	high	686	1	no	no	no	yes
PARDYU	MNA	4	amp	high	1942	1	no	no	no	yes
PAPZYZ	MNA	4	amp	high	550	0	no	yes	no	yes
PAPUTN	MNA	4	amp	high	1223	1	yes	no	yes	yes
PAPTMM	MNA	4	amp	high	559	0	yes	no	yes	yes
PAPTLY	MNA	4	amp	high	1514	0	yes	no	yes	yes
PAPTLV	MNA	4	amp	high	641	1	no	yes	no	yes
PAPTIP	MNA	4	amp	high	1208	1	yes	no	yes	yes
PAPTFZ	MNA	4	amp	high	564	1	no	yes	no	yes
PAPSMC	MNA	4	amp	high	1337	0	no	no	yes	no
PAPSEI	MNA	4	amp	high	573	1	yes	no	yes	yes
PAPRXW	MNA	4	amp	high	888	0	no	no	yes	no
PAPNEP	MNA	4	amp	high	720	1	no	no	yes	no
PAPKWN	MNA	4	amp	high	710	1	yes	yes	yes	no
PAPJAC	MNA	4	amp	high	1029	NA	no	no	yes	no
PAPHGF	MNA	4	amp	high	890	1	no	no	yes	no
PAPGJR	MNA	4	amp	high	611	1	no	no	yes	no
PAPEVV	MNA	4	amp	high	1050	0	no	no	yes	no
PAPEJW	MNA	4	amp	high	757	1	yes	no	yes	no
PAPEFE	MNA	4	amp	high	990	1	yes	yes	yes	no
PAPCTS	MNA	4	amp	high	2008	1	no	yes	yes	yes
PAPBJE	MNA	4	amp	high	1860	0	no	yes	yes	no
PAPAKS	MNA	4	amp	high	677	0	yes	no	yes	no
PANZHU	MNA	4	amp	high	543	0	no	no	yes	no
PANYLS	MNA	4	amp	high	535	0	no	no	yes	no
PANWBG	MNA	4	amp	high	948	0	no	no	yes	no
PANVFA	MNA	4	amp	high	408	NA	no	no	yes	no
PANVDL	MNA	4	amp	high	3906	1	no	no	yes	no
PANVAN	MNA	4	amp	high	1518	0	yes	no	yes	no
PANUKV	MNA	4	amp	high	1486	1	yes	yes	yes	no
PANNIJ	MNA	4	amp	high	1084	1	yes	no	yes	no
PANLSG	MNA	4	amp	high	1073	1	yes	no	yes	no
PANLKY	MNA	4	amp	high	647	NA	no	no	yes	no
PANLHI	MNA	4	amp	high	655	NA	no	no	yes	no
PANJLH	MNA	4	amp	high	1010	1	no	yes	yes	no
PANIPC	MNA	4	amp	high	921	1	no	no	yes	no
PANHRZ	MNA	4	amp	high	1485	NA	no	no	yes	no
PANFVP	MNA	4	amp	high	544	1	no	no	yes	no
PANDGA	MNA	4	amp	high	666	0	no	no	yes	no
PANCYF	MNA	4	amp	high	1646	0	yes	no	yes	no
PANCDC	MNA	4	amp	high	623	NA	no	no	yes	no
PANBCI	MNA	4	amp	high	753	1	no	no	yes	no
PANANV	MNA	4	amp	high	473	1	no	no	yes	no
PANAKY	MNA	4	amp	high	924	0	no	no	yes	no
PAMZYP	MNA	4	amp	high	2259	1	no	no	yes	no
PAMZMG	MNA	4	amp	high	614	1	yes	yes	yes	no
PAMZGT	MNA	4	amp	high	602	0	no	yes	yes	no
PAMZCE	MNA	4	amp	high	847	0	yes	no	yes	no
PAMYXR	MNA	4	amp	high	713	1	no	no	yes	no
PAMYGL	MNA	4	amp	high	390	1	no	no	yes	no
PAMYCK	MNA	4	amp	high	958	0	no	no	yes	no
PAMXGF	MNA	4	amp	high	1327	0	no	no	yes	no
PAMUTD	MNA	4	amp	high	825	1	no	no	yes	no
PAMUFZ	MNA	4	amp	high	1489	1	no	no	yes	no
PAMTZV	MNA	4	amp	high	902	1	no	no	yes	no
PAMSYI	MNA	4	amp	high	500	1	no	no	yes	no
PAMRHB	MNA	4	amp	high	339	1	no	no	yes	no
PAMRAA	MNA	4	amp	high	132	1	no	no	yes	no
PAMPFJ	MNA	4	amp	high	596	1	no	no	yes	no
PAMMXF	MNA	4	amp	high	1661	1	yes	yes	yes	no
PAMMWD	MNA	4	amp	high	812	1	no	no	yes	no
PAMMMS	MNA	4	amp	high	481	0	no	no	yes	no
PAMMFT	MNA	4	amp	high	863	NA	no	no	yes	no
PAMKZW	MNA	4	amp	high	408	0	no	no	yes	no
PAMKPM	MNA	4	amp	high	748	0	no	no	yes	no
PAMJED	MNA	4	amp	high	909	0	no	no	yes	no
PAMFBR	MNA	4	amp	high	1626	0	no	no	yes	no
PAMEZH	MNA	4	amp	high	746	1	yes	yes	yes	no
PAMDHC	MNA	4	amp	high	3972	1	no	no	yes	no
PAMDAL	MNA	4	amp	high	1222	1	no	no	yes	no
PAMCXF	MNA	4	amp	high	765	1	yes	no	yes	no
PAMBYG	MNA	4	amp	high	614	1	yes	no	yes	no
PAMBMJ	MNA	4	amp	high	954	1	yes	yes	yes	no
PAMBDH	MNA	4	amp	high	797	0	yes	no	yes	no
PAMBAC	MNA	4	amp	high	945	0	no	no	yes	no
PALZZV	MNA	4	amp	high	699	0	yes	yes	yes	no
PALZSL	MNA	4	amp	high	1564	0	no	no	yes	no
PALZRG	MNA	4	amp	high	577	1	yes	no	yes	no
PALZRB	MNA	4	amp	high	1687	0	no	no	yes	no
PALYEC	MNA	4	amp	high	1240	1	yes	no	yes	no
PALWVX	MNA	4	amp	high	493	0	no	no	yes	no
PALUVT	MNA	4	amp	high	894	NA	no	no	yes	no
PALTYS	MNA	4	amp	high	720	1	no	no	yes	no
PALPGG	MNA	4	amp	high	700	1	no	no	yes	no
PALNHZ	MNA	4	amp	high	622	1	yes	no	yes	no
PALLWA	MNA	4	amp	high	477	0	no	no	yes	no
PALKUC	MNA	4	amp	high	823	0	yes	yes	yes	no
PALJZV	MNA	4	amp	high	1800	0	no	no	yes	no
PALJPX	MNA	4	amp	high	860	1	no	no	yes	no
PALJPF	MNA	4	amp	high	1502	0	no	no	yes	no
PALHTR	MNA	4	amp	high	956	0	no	no	yes	no
PALHHT	MNA	4	amp	high	590	NA	no	no	yes	no
PALGWY	MNA	4	amp	high	846	NA	no	no	yes	no
PALFXR	MNA	4	amp	high	405	1	no	no	yes	no
PALFPS	MNA	4	amp	high	200	1	no	no	yes	no
PALEZI	MNA	4	amp	high	1119	0	no	no	yes	no
PALEVG	MNA	4	amp	high	666	0	no	yes	yes	no
PALEND	MNA	4	amp	high	737	1	no	no	yes	no
PALEEK	MNA	4	amp	high	848	1	no	no	yes	no
PALBUY	MNA	4	amp	high	1053	0	no	no	yes	no
PALBFV	MNA	4	amp	high	1500	1	yes	no	yes	no
PALAKE	MNA	4	amp	high	860	1	no	no	yes	no
PAKVFT	MNA	4	amp	high	1931	1	no	no	yes	no
PAKTXL	MNA	4	amp	high	1968	1	no	no	yes	no
PAKRPD	MNA	4	amp	high	1861	0	no	no	yes	no
PAKRFK	MNA	4	amp	high	177	1	no	no	yes	no
PAKPHB	MNA	4	amp	high	155	NA	no	no	yes	no
PAKNXW	MNA	4	amp	high	235	1	no	no	yes	no
PAKLWT	MNA	4	amp	high	495	0	no	no	yes	no
PAKJBA	MNA	4	amp	high	802	0	yes	no	yes	no
PAKGMY	MNA	4	amp	high	673	0	yes	no	yes	no
PAKACY	MNA	4	amp	high	1114	1	yes	no	no	no
PAJZWL	MNA	4	amp	high	547	1	yes	no	no	no
PAIXRK	MNA	4	amp	high	564	1	no	no	yes	no
PAIXLY	MNA	4	amp	high	1241	1	no	no	yes	no
PAIWLL	MNA	4	amp	high	1446	1	no	no	yes	no
PAIVZR	MNA	4	amp	high	1227	1	yes	no	yes	yes
PAIUJB	MNA	4	amp	high	549	1	yes	no	no	no
PAIRDP	MNA	4	amp	high	895	1	yes	no	no	no
PAINRC	MNA	4	amp	high	1605	1	no	no	yes	no
PAIBIW	MNA	4	amp	high	1124	0	no	no	yes	no
PAHYWC	MNA	4	amp	high	704	1	no	no	yes	no
PADUYJ	MNA	4	amp	high	3115	1	yes	no	yes	no
PADTJJ	MNA	4	amp	high	529	0	yes	no	yes	no
PADRYN	MNA	4	amp	high	670	1	yes	no	yes	no
PADPMU	MNA	4	amp	high	1589	0	yes	no	no	no
PADPEY	MNA	4	amp	high	1435	0	yes	no	yes	no
PADNXC	MNA	4	amp	high	561	0	yes	no	yes	no
PADMXD	MNA	4	amp	high	1084	0	yes	no	no	no
PADLTD	MNA	4	amp	high	950	1	yes	no	yes	no
PADLKJ	MNA	4	amp	high	780	0	yes	no	yes	no
PADLDT	MNA	4	amp	high	805	1	yes	no	no	no
PADKYP	MNA	4	amp	high	1723	1	yes	no	yes	no
PADKXS	MNA	4	amp	high	648	1	yes	no	yes	no
PADKNE	MNA	4	amp	high	1748	1	yes	no	yes	no
PADINC	MNA	4	amp	high	1004	1	yes	no	no	no
PASUTC	MNA	3	amp	high	1067	0	no	no	yes	no
PASUEA	MNA	3	amp	high	1065	0	no	no	yes	no
PASTVA	MNA	3	amp	high	1017	0	no	no	yes	no
PASSFV	MNA	3	amp	high	690	0	no	no	yes	no
PASMET	MNA	3	amp	high	417	0	no	no	yes	no
PASLCD	MNA	3	amp	high	505	0	no	no	yes	no
PASHFA	MNA	3	amp	high	406	1	no	yes	no	yes
PASFDM	MNA	3	amp	high	3105	0	no	no	yes	no
PASEJZ	MNA	3	amp	high	563	1	no	no	yes	no
PASBMW	MNA	3	amp	high	1645	0	no	no	yes	no
PARZZD	MNA	3	amp	high	664	0	no	no	yes	no
PARYVD	MNA	3	amp	high	768	0	no	no	yes	no
PARUTX	MNA	3	amp	high	380	0	no	no	yes	no
PAPUNH	MNA	3	amp	high	3425	0	yes	yes	yes	yes
PANAYF	MNA	3	amp	high	825	0	no	no	yes	no
PANATD	MNA	3	amp	high	1032	0	no	no	yes	no
PAMZZZ	MNA	3	amp	high	1250	0	no	no	yes	no
PAMMTK	MNA	3	amp	high	414	0	no	no	yes	no
PALVSG	MNA	3	amp	high	1073	1	no	no	yes	no
PALPIA	MNA	3	amp	high	1824	1	no	no	yes	no
PALFYS	MNA	3	amp	high	702	0	no	no	yes	no
PALCUZ	MNA	3	amp	high	470	0	no	no	yes	no
PAKMRM	MNA	3	amp	high	877	NA	no	no	yes	no
PAKIMK	MNA	3	amp	high	826	0	no	no	yes	no
PAKHHB	MNA	3	amp	high	687	1	no	no	yes	no
PAIXCU	MNA	3	amp	high	606	1	no	no	yes	no
PAIWUR	MNA	3	amp	high	745	NA	no	no	yes	no
PAIWMI	MNA	3	amp	high	1873	0	no	no	yes	no
